# Targeting Myc activates a tissue-specific tumour resolution programme

**DOI:** 10.64898/2026.02.06.704498

**Authors:** Roderik M. Kortlever, Tania Campos, Stefan Boeing, Kazimir Uzwyshyn-Jones, Alessandra Perfetto, Gerard I. Evan

## Abstract

Neoplastic transformation parallels hallmark cellular programs of tissue regeneration and wound repair^1,2^. However, the mechanisms driving tumour regression upon oncogenic driver inhibition—and why it often fails—remain poorly understood^3–7^. Oncogenic KRas mutations and Myc deregulation, two archetypal cancer drivers, frequently occur and cooperate to promote aggressive lung adenocarcinoma (LUAD)^8–12^. To investigate the mechanistic consequences of targeting Myc in LUAD, we applied spatiotemporally controlled genetic and functional perturbations in a reversible KRas/Myc-driven mouse model, integrated with RNA sequencing and immune protein profiling of tumours and their microenvironment. Acute oncogenic Myc inactivation in epithelial tumour cells elicits a localised regenerative immune response crucially dependent on rapid, transient release of the alarmin cytokine interleukin-33 (IL-33) by alveolar type 2 tumour cells. As a sentinel signal for Myc loss, IL-33 signalling reverses tumour immunosuppression and neoangiogenesis, critically recruits eosinophils, and promotes neoplastic cell elimination, driving regression beyond mere growth arrest. Notably, brief systemic recombinant IL-33 administration to mice with KRas/Myc-driven LUAD induces robust eosinophil influx and near-complete tumour resolution. Together, these findings demonstrate that blocking Myc activates an innate, tissue-intrinsic immune programme rooted in resolution of wound repair and capable of driving regression when activated in a tumour. This opens the possibility of treating cancer not only by blocking mitogenic oncogenic drivers but also by pro-actively triggering pro-resolution pathways.
