## Supplemental Table 2 for "Targeting Myc activates a tissue-specific tumour resolution programme"

### Sheet: Sheet1
Cell type	Cell type 'acronym'	Unique gene identifier
Differentiated AT1 lung epithelial cells	dAT1	Rtkn2, Ager
AT1 lung epithelial cells	AT1	Cldn18
AT2 / Club lung epithelial cells	AT2Club	Sftpd, Lamp3, Scgb3a2
Mucous Ciliated lung epithelial cells	MuCillEpi	Dnah12, Azgp1
Submucosal Epithelial Cells	SubEpi	S100b, Tulp3
Endothelial cells	Endo	Sema3g
Low Immediate Early Genes endothelial cells	LIEGEndo	Cdh5, Tmem100
Alveolar capillary endothelial cells	AlvCapEndo	Ednrb, Rprml
Lymphatic Capillary & Activated Vein endothelium	LymCapActVEndo	Lyve1, Sele, VWF
Fibroblasts	Fibro	Col1a2, Pdgfra
Smooth Muscle Fibroblasts	SMF	Acta2, Lgr6
Fibroblast subset	FibroSubset	Dcn
Pericytes / Vascular Smooth Muscle	Peri	Cspg4
Megakaryocytes / platelets	Mega	Ppbp, Pf4
Erythrocytes	Ery	Alas2
Lymphatic cells	Lymph	Ccl21a
Cycling Cells	Cycling	Top2a
Neutrophils	Neutro	S100a9, Retnlg
Basophils / Mast Cells (Not eosinophils)	BasMast	Mcpt8, Ms4a2
Alveolar Macrophages	AlvMacro	Marco
Tissue repair/resolving Mφ Subset	TRM	Ear1
Cycling Macrophages A	SCycMacsA	Marco, Top2a
Cycling Macrophages B	G2MCycMacsB	Marco, Top2a
Monocytes	Mono	Ly6i
cDC1 & cDC2	cDC1cDC2	Clec9a, Xcr1, C1qa, Siglech
cDC3 / mreg	cDC3	Fscn1, IL12b
NK cells / ILC1 / NKT	NK-like	Ncr1, Eomes, Tbx21
Innate lymphoid (ILC2_3 / Treg / gdT) cells	InnLymph	Rora, Rorc, IL2ra
CD4/8+, Adaptive T cells	AdT	FoxP3, Cd4, Cd8a
B Cells	B	Cd79a
