## Supplemental Table 3 for "Targeting Myc activates a tissue-specific tumour resolution programme"

### Sheet: Cytokines
Abce1
Abl2
Ager
Akt1
Akt2
Akt3
Alpk1
App
Arih1
Atf1
Atf2
Birc2
Birc3
Brwd1
Camk2a
Camk2b
Camk2d
Camk2g
Canx
Casp1
Casp3
Casp8
Cbl
Cd27
Cd4
Cd40
Cd40lg
Cd70
Cdkn1b
Chuk
Clcf1
Cntf
Cntfr
Creb1
Crk
Crkl
Crlf1
Csf1
Csf1r
Csf2
Csf2rb
Csf3
Csk
Ctf1
Ctsg
Cul1
Dusp3
Dusp4
Dusp6
Dusp7
Ebi3
Eda
Eda2r
Edar
Edaradd
Eif2ak2
Eif4a1
Eif4a2
Eif4a3
Eif4e
Eif4e2
Eif4e3
Eif4g1
Eif4g2
Eif4g3
Elob
Eloc
Fbxw11
Flnb
Flt3l
Fos
Foxo3
Fyn
Gh
Ghr
Gm11808
Grap2
Grb10
Grb2
Gsdmd
H3c1
H3c10
H3c11
H3c13
H3c14
H3c15
H3c2
H3c3
H3c4
H3c6
H3c7
H3c8
Hck
Hmgb1
Hras
Hsp90b1
Ifit1bl2
Ifna1
Ifna11
Ifna12
Ifna13
Ifna14
Ifna15
Ifna16
Ifna2
Ifna4
Ifna5
Ifna6
Ifna7
Ifna9
Ifnab
Ifnar1
Ifnar2
Ifnb1
Ifng
Ifngr1
Ifngr2
Ifnl2
Ifnl3
Ifnlr1
Ikbkb
Ikbkg
Il10ra
Il10rb
Il11
Il11ra1
Il12rb1
Il12rb2
Il13ra1
Il15
Il15ra
Il16
Il1a
Il1b
Il1f10
Il1r1
Il1r2
Il1rap
Il1rapl1
Il1rl1
Il1rl2
Il1rn
Il20ra
Il20rb
Il21
Il21r
Il22ra1
Il23a
Il23r
Il27
Il27ra
Il2ra
Il2rb
Il2rg
Il31
Il31ra
Il33
Il34
Il36a
Il36b
Il36g
Il36rn
Il4
Il4ra
Il5ra
Il6
Il6ra
Il6st
Il7r
Il9
Il9r
Inpp5d
Inppl1
Irak1
Irak2
Irak3
Irak4
Irf3
Irf9
Irs2
Isg15
Jak2
Jun
Kpna1
Kpnb1
Kras
Lck
Lif
Lifr
Lrrc14
Lta
Ltb
Ltbr
Lyn
Map2k3
Map2k4
Map2k6
Map2k7
Map3k14
Map3k3
Map3k7
Map3k8
Mapk1
Mapk10
Mapk11
Mapk14
Mapk3
Mapk7
Mapk8
Mapk9
Mapkapk2
Mapkapk3
Mx2
Myd88
N4bp1
Nedd4
Nfkb1
Nfkb2
Nfkbia
Nfkbib
Nkiras1
Nkiras2
Nlrc5
Nlrx1
Nod1
Nod2
Oasl1
Osm
Osmr
Pde12
Peli1
Peli2
Peli3
Pias1
Pik3ca
Pik3cb
Pik3cd
Pik3r1
Pik3r2
Pik3r3
Plcg1
Ppm1b
Ppp2ca
Ppp2cb
Ppp2r1a
Ppp2r1b
Ppp2r5d
Prkaca
Prkcd
Prl
Prlr
Psma1
Psma2
Psma3
Psma4
Psma5
Psma6
Psma7
Psma8
Psmb1
Psmb10
Psmb11
Psmb2
Psmb3
Psmb4
Psmb5
Psmb6
Psmb7
Psmb8
Psmc1
Psmc2
Psmc3
Psmc4
Psmc5
Psmc6
Psmd1
Psmd10
Psmd11
Psmd12
Psmd13
Psmd14
Psmd2
Psmd3
Psmd4
Psmd5
Psmd6
Psmd7
Psmd8
Psmd9
Psme1
Psme2
Psme2b
Psme3
Psme4
Psmf1
Ptk2b
Ptpn1
Ptpn11
Ptpn2
Ptpn6
Ptprj
Ptprz1
Rapgef1
Rbx1
Rela
Relb
Rigi
Ripk2
Rnasel
Rnf7
Rps27a
Rps6ka1
Rps6ka2
Rps6ka3
Rps6ka5
S100b
Sdc1
Sh2b1
Sh2b3
Shc1
Skp1
Sla
Sla2
Smarca4
Snap25
Socs1
Socs2
Socs3
Socs5
Socs6
Sos1
Sos2
Sqstm1
Stat2
Stat3
Stat5a
Stat5b
Stat6
Stx1a
Stx3
Stx4a
Stxbp2
Sumo1
Syk
Tab1
Tab2
Tab3
Tbk1
Tifa
Tnf
Tnfrsf11a
Tnfrsf11b
Tnfrsf12a
Tnfrsf13b
Tnfrsf13c
Tnfrsf14
Tnfrsf17
Tnfrsf18
Tnfrsf1a
Tnfrsf1b
Tnfrsf25
Tnfrsf4
Tnfrsf8
Tnfrsf9
Tnfsf11
Tnfsf12
Tnfsf13
Tnfsf13b
Tnfsf14
Tnfsf15
Tnfsf18
Tnfsf4
Tnfsf8
Tnfsf9
Tnip2
Tollip
Traf2
Traf3
Traf6
Trim25
Tslp
Txlna
Tyk2
Uba3
Uba52
Uba7
Ubb
Ubc
Ube2d1
Ube2d2a
Ube2d3
Ube2e1
Ube2l6
Ube2m
Ube2n
Ube2v1
Usp14
Usp18
Vamp2
Vav1
Vrk3
Xiap
Yes1
Ywhaz
